# IOBRpy enables agentic multi-omics decoding of anti-tumor immunity

**DOI:** 10.64898/2026.07.17.739055

**Authors:** Haonan Huang, Xujia Li, Linfeng Liu, Wenchao Gu, Gaofeng Wang, Dongqiang Zeng

## Abstract

Decoding the tumor immunity is pivotal for cancer immunotherapy, yet transcriptomic pipelines remain bottlenecked by fragmented tools and biased interpretations. Here we present IOBRpy, a Python toolkit driven by an innovative AI dual-agent layer for automated, highly standardized immuno-oncology workflows. Moving beyond conventional expression profiling, IOBRpy enables agentic multi-omics decoding. From raw FASTQ or TPM matrices, it seamlessly integrates upstream quality control, transcript quantification, and downstream TME parsing, encompassing signature scoring, ligand-receptor crosstalk, and cellular deconvolution. Crucially, IOBRpy expands data dimensions by incorporating complementary immunogenomic layers, empowering concurrent high-resolution SpecHLA typing and TRUST4-based TCR/BCR repertoire reconstruction from sequencing data. Deployed across two large-scale cohorts (IMvigor210 and OAKPOPLAR), IOBRpy successfully captured multi-dimensional prognostic insights. While broad HLA-I heterozygosity showed negligible impact, it precisely unmasked treatment-stratified, allele-specific survival associations (e.g., HLA-A*01 and HLA-DPA1*02) tightly coupled with distinct immunosuppressive ligand-receptor networks (such as HMGB1-THBD and EFNB2-EPHB6) and dynamic TCR clonal diversity shifts. Empowering this lifecycle is a paired agent framework: a workflow agent automatically audits project states to execute validated, path-aware commands, while a result agent evaluates tool provenance, handles method-aware adaptive visualizations, and organizes findings into evidence-constrained biological hypotheses. Collectively, IOBRpy provides a reproducible, scalable, and intelligence-augmented Python gateway to transform raw sequencing data into multi-omic, interpretation-ready discoveries for cohort-scale precision immunotherapy (https://iobr.github.io/IOBRpy/).
