## Supplementary Table 1 for "IOBRpy enables agentic multi-omics decoding of anti-tumor immunity"

Cohort/subgroup	feature	Total N	Events	Feature-positive n	Feature-negative n	HR	95% CI lower	95% CI upper	HR (95% CI)	P value	FDR-adjusted P
IMvigor210	HLA_I_full_heterozygous	344	229	221	123	0.932	0.713	1.218	0.93 (0.71-1.22)	0.605	0.781
IMvigor210	HLA_I_full_heterozygous_2_loci	344	229	93	251	1.218	0.915	1.621	1.22 (0.91-1.62)	0.177	0.708
IMvigor210	HLA_A_heterozygous	345	230	281	64	1.049	0.75	1.465	1.05 (0.75-1.47)	0.781	0.781
IMvigor210	HLA_B_heterozygous	345	230	314	31	1.428	0.893	2.285	1.43 (0.89-2.28)	0.137	0.708
IMvigor210	HLA_C_heterozygous	346	231	276	70	0.908	0.665	1.239	0.91 (0.67-1.24)	0.543	0.781
IMvigor210	HLA_AB_heterozygous	344	229	261	83	1.092	0.805	1.482	1.09 (0.80-1.48)	0.572	0.781
IMvigor210	HLA_AC_heterozygous	345	230	231	114	0.957	0.728	1.257	0.96 (0.73-1.26)	0.752	0.781
IMvigor210	HLA_BC_heterozygous	345	230	265	80	0.911	0.677	1.227	0.91 (0.68-1.23)	0.540	0.781
OP-IO	HLA_I_full_heterozygous	434	313	284	150	1.173	0.926	1.486	1.17 (0.93-1.49)	0.187	0.308
OP-IO	HLA_I_full_heterozygous_2_loci	434	313	106	328	0.876	0.673	1.14	0.88 (0.67-1.14)	0.325	0.433
OP-IO	HLA_A_heterozygous	434	313	357	77	1.273	0.943	1.718	1.27 (0.94-1.72)	0.115	0.308
OP-IO	HLA_B_heterozygous	434	313	383	51	1.285	0.896	1.844	1.29 (0.90-1.84)	0.173	0.308
OP-IO	HLA_C_heterozygous	434	313	354	80	1.013	0.758	1.352	1.01 (0.76-1.35)	0.933	0.933
OP-IO	HLA_AB_heterozygous	434	313	323	111	1.247	0.96	1.618	1.25 (0.96-1.62)	0.098	0.308
OP-IO	HLA_AC_heterozygous	434	313	297	137	1.175	0.922	1.498	1.18 (0.92-1.50)	0.192	0.308
OP-IO	HLA_BC_heterozygous	434	313	338	96	1.04	0.794	1.363	1.04 (0.79-1.36)	0.776	0.887
OP-Chemo	HLA_I_full_heterozygous	451	345	279	172	1.018	0.818	1.266	1.02 (0.82-1.27)	0.874	0.926
OP-Chemo	HLA_I_full_heterozygous_2_loci	451	345	129	322	0.945	0.745	1.198	0.94 (0.75-1.20)	0.639	0.926
OP-Chemo	HLA_A_heterozygous	452	345	350	102	0.964	0.749	1.241	0.96 (0.75-1.24)	0.777	0.926
OP-Chemo	HLA_B_heterozygous	451	345	402	49	1.044	0.739	1.475	1.04 (0.74-1.47)	0.806	0.926
OP-Chemo	HLA_C_heterozygous	452	345	374	78	1.04	0.781	1.385	1.04 (0.78-1.38)	0.789	0.926
OP-Chemo	HLA_AB_heterozygous	451	345	320	131	0.988	0.782	1.247	0.99 (0.78-1.25)	0.917	0.926
OP-Chemo	HLA_AC_heterozygous	452	345	296	156	1.011	0.808	1.264	1.01 (0.81-1.26)	0.926	0.926
OP-Chemo	HLA_BC_heterozygous	451	345	350	101	1.024	0.793	1.323	1.02 (0.79-1.32)	0.853	0.926
